# LANCE-seq: Live-tissue Analysis via Needle-encoded Capture Extraction for Spatial Transcriptomics

**DOI:** 10.64898/2026.11.14.766625

**Authors:** Wenjia Wang, Handong Wang, Liyong He, Kaitong Dang, Liuxi Chu, Chen Gao, Kaiqiang Ye, Xiangwei Zhao

**Author notes:** These authors contributed equally (Wenjia Wang, Handong Wang).

## Abstract

Spatial transcriptomics enables the resolution of spatial heterogeneity in gene expression within tissues, yet most existing sequencing-based methods rely on ex vivo tissue processing, making it difficult to track dynamic molecular changes in the same living individual. We developed LANCE-seq (Live-tissue Analysis via Needle-encoded Capture Extraction sequencing), a live-tissue spatial transcriptomics platform based on encoded microneedle arrays that enables high-density spatial RNA capture through poly(amidoamine) (PAMAM) dendrimer-functionalized interfaces and microfluidic orthogonal combinatorial encoding. In frozen mouse brain tissue, LANCE-seq detected an average of 6,399 genes per spatial spot and reconstructed the spatial distribution of major brain regions and representative marker genes. Furthermore, in the acetaminophen (APAP)-induced acute liver injury model, LANCE-seq enabled repeated sampling from the same living animal at different time points. At 6 h after APAP treatment, injury-related genes such as *Hmox1*, *Ddit3*, *Atf3*, and *Fgf21* were significantly elevated, and transcriptional programs associated with stress, inflammation, and cellular injury were broadly enhanced. Meanwhile, liver zonation-related transcriptional signatures were remodeled, with different relative zonation states all exhibiting activation of injury programs. By integrating high-throughput spatial encoding with minimally invasive in vivo sampling, LANCE-seq provides a platform for longitudinal spatial transcriptomic studies of drug responses and disease progression.
