## Supplementary Table 1 for "LANCE-seq: Live-tissue Analysis via Needle-encoded Capture Extraction for Spatial Transcriptomics"

### Sheet: Sample metadata
Sample	Mouse	Sample type	Treatment	Time point	Prior 0 h laparotomy	Prior 0 h microneedle sampling	Experimental role
MN1	Mouse A	Microneedle (MN)	None (baseline before APAP)	0 h	No	No	Longitudinal baseline sample
MN2	Mouse A	Microneedle (MN)	APAP	6 h	Yes	Yes	Longitudinal APAP 6 h sample
MN3	Mouse B	Microneedle (MN)	PBS	6 h	Yes	No	Sham-control microneedle sample
CON1	Mouse B	Planar tissue (CON)	PBS	6 h	Yes	No	Sham-control planar sample
MN4	Mouse C	Microneedle (MN)	APAP	6 h	No	No	APAP 6 h microneedle sample without prior 0 h intervention
CON2	Mouse C	Planar tissue (CON)	APAP	6 h	No	No	APAP 6 h planar sample without prior 0 h intervention
MN5	Mouse D	Microneedle (MN)	None (healthy control)	Healthy control	No	No	Independent healthy microneedle control
CON3	Mouse D	Planar tissue (CON)	None (healthy control)	Healthy control	No	No	Independent healthy planar control
