## Supplementary Table 3 for "LANCE-seq: Live-tissue Analysis via Needle-encoded Capture Extraction for Spatial Transcriptomics"

### Sheet: Figure 4 modules
Functional module	Genes used for module scoring
Immediate early response	Fos; Fosb; Jun; Junb; Jund; Egr1; Egr2; Atf3; Dusp1; Ier2; Nr4a1
General cellular stress	Atf3; Ddit3; Atf4; Hspa1a; Hspa1b; Hsp90aa1; Dusp1; Gadd45a; Gadd45b
Inflammatory/NF-κB signaling	Il1b; Nfkbia; Nfkb1; Rela; Ccl2; Cxcl1; Cxcl2; Icam1; Socs3
Oxidative stress/NRF2 signaling	Hmox1; Nqo1; Gclc; Gclm; Srxn1; Txnrd1; Slc7a11; Gsta1; Gsta2; Gstp1
Glutathione metabolism	Gclc; Gclm; Gss; Gsr; Gpx1; Gsta1; Gsta2; Gstm1; Gstm2; Gstp1; Slc7a11
Cell death/injury	Ddit3; Atf4; Gadd45a; Gadd45b; Gadd45g; Bbc3; Bax; Bcl2l11; Casp3; Fas; Trp53inp1

### Sheet: Figure 5 modules
Functional module	Genes used for module scoring
Oxidative stress/NRF2	Hmox1; Nqo1; Gclc; Gclm; Srxn1; Txnrd1; Slc7a11; Gsta1; Gsta2; Gstp1
General/ER stress	Atf3; Ddit3; Atf4; Hspa1a; Hspa1b; Gadd45a; Gadd45b
Inflammatory/chemokine	Tnf; Il1b; Nfkbia; Ccl2; Cxcl1; Cxcl2; Ptgs2; Socs3
Cell injury/death	Ddit3; Atf4; Gadd45a; Gadd45b; Bbc3; Bax; Casp3; Fas; Trp53inp1
